# Vision-dependent and -independent molecular maturation of mouse retinal ganglion cells

**DOI:** 10.1101/2022.04.20.488897

**Authors:** Irene E. Whitney, Salwan Butrus, Michael A. Dyer, Fred Rieke, Joshua R. Sanes, Karthik Shekhar

## Abstract

The development and connectivity of retinal ganglion cells (RGCs), the retina’s sole output neurons, are patterned by activity-independent transcriptional programs and activity-dependent remodeling. To inventory the molecular correlates of these influences, we applied high-throughput single-cell RNA sequencing (scRNA-seq) to mouse RGCs at six embryonic and postnatal ages. We identified temporally regulated modules of genes that correlate with, and likely regulate, multiple phases of RGC development, ranging from differentiation and axon guidance to synaptic recognition and refinement. Some of these genes are expressed broadly while others, including key transcription factors and recognition molecules, are selectively expressed by one or a few of the 45 transcriptomically distinct types defined previously in adult mice. Next, we used these results as a foundation to analyze the transcriptomes of RGCs in mice lacking visual experience due to dark rearing from birth or to mutations that ablate either bipolar or photoreceptor cells. 98.5% of visually deprived (VD) RGCs could be unequivocally assigned to a single RGC type based on their transcriptional profiles, demonstrating that visual activity is dispensable for acquisition and maintenance of RGC type identity. However, visual deprivation significantly reduced the transcriptomic distinctions among RGC types, implying that activity is required for complete RGC maturation or maintenance. Consistent with this notion, transcriptomic alternations in VD RGCs significantly overlapped with gene modules found in developing RGCs. Our results provide a resource for mechanistic analyses of RGC differentiation and maturation, and for investigating the role of activity in these processes.
