## Supplementary material for "Vision-dependent and -independent molecular maturation of mouse retinal ganglion cells": Table S1

### Sheet: TableS1
Module1	Module2	Module3	Module4	Module5	Module6
Crabp1	Lmo2	Lgals7	Pcdha2	Plcb1	Aldoc
Sst	Igfbpl1	Gm17750	Pcdhga9	Ncam2	Mgarp
Ppp1r14b	Cnn3	Rpl23a	Taf9	Gng4	Pvalb
Onecut2	Ptma	Rps27	Camk4	Dzank1	Fbxo2
Vim	Igfbp2	Rpl23a-ps3	Add3	Nalcn	Faim2
Nhlh2	Rbp1	Rpl31	mt-Nd6	Cntn1	Kcnip4
Onecut3	Fam60a	Dapl1	Schip1	Slc35f1	Scn1b
D930028M14Rik	H3f3a	Rps17	Dnm1l	Sorl1	Cartpt
Hnrnpa0	Cotl1	Slc16a3	Gnal	Alcam	Dbp
Eya2	Clic1	Rps29	Azin1	Cadm2	Chchd10
Sox11	Csrp2	Rpl27	Fut9	Kcnq3	Mt1
Mex3d	Cdkn1c	Rpl36a	Fam49a	Gria3	Thy1
H1fx	Gng5	Rpl36	Plcb4	Cdkl2	Pacsin1
Eid2	Traf4	Rpl35	Gm20721	Scn2a1	Lynx1
Tbx5	Ngfr	Rps28	Tsix	Grin2b	Sncb
Phc2	Tax1bp3	Rpl41	Tenm2	Nptn	Rasgrf1
Ier5l	Ddah2	Rpl39	Gm26735	Cdk14	Vsnl1
Mbd2	Rpl10	Isl2	Pagr1a	Gria2	Pcp4l1
Cnr1	Hnrnpa1	Fau	Apc	Plxna2	Tuba4a
Ube2m	Rps12	Gm9493	Ide	Nsf	Sptssb
Crabp2	Erh	Sec61g	Phf10	Slc17a6	Nap1l5
3632451O06Rik	Tubb3	Rpl37	Gria1	Rbfox1	Ahnak2
Hmx1	Hmgn1	Rps18	Adar	Pdgfa	Scn2b
Pou3f1	Pnoc	S100a11	Ccdc39	Nrip3	Atp1b1
Tpt1	Cd24a	Rpl37a	Lss	Meis2	Atp6v1g2
Peli2	Carhsp1	Fam131c	Flrt2	Adarb1	Vamp1
Nes	Rpl7a	Eomes	Shc4	Pcdh10	Sparcl1
Insc	Sumo2	Rps26	Nrcam	Syne1	Cygb
Igf2bp1	Pou2f2	Spint2	Fam184a	Nrxn3	Tusc5
Alyref	Gal	Rps23	Lancl2	Ttyh1	Scg2
Igf2bp2	Rpl9	Rps19	Cxx1c	Sorcs1	Klf9
Insm1	Ftl1	Snrpg	Erc2	Rabgap1l	Fgf1
Ybx3	Hist3h2ba	Rpl38	Dzip1	Timp2	1500009C09Rik
Smad2	Rpl11	Gm5914	Ppp2r5c	Adcy1	Bend6
Brd1	Rps7	Zcchc12	Smc5	Lamb1	Slc12a5
Tmem2	Btf3	Evc2	Apba1	Gabrg3	Ctxn3
Basp1	Rpsa	Atp5l	Scn3a	Napb	Ano3
Tle1	Marcksl1	Zfand4	Jak1	Tmem130	Hlf
Lmnb1	Crip2	Rpl6	Ankrd26	Slc6a1	E130218I03Rik
Gm266	Rcor2	2900055J20Rik	Ablim3	Ahi1	Scn1a
Zfp91	Rpl17	Romo1	Fam19a2	Kcnd2	Kcnab3
Cecr2	Rpl21	Pou4f1	Mtpn	Unc13c	Eno2
Hsp90b1	Serf1	Rps16	Chl1	Pfkp	Snap25
Hnrnpd	Spsb4	Rps15a	Cdh4	Vipr2	Nrgn
Ankrd11	Rps13	Ndufa1	Map9	Ppfibp1	Aldoa
Ccnjl	Acat2	Fxyd6	Gnao1	Cdc42bpa	Srxn1
Cxcr4	Trp53i11	Ndufb4	Gdap1	Dock9	Gabra1
Vcan	Gnb2l1	Ramp3	Canx	Cpne4	Mt3
Cntn2	Rpl10a	Rplp2	mt-Nd5	Efr3a	Chrna6
Plekho1	Ube2s	Rpl24	Smpd3	Adcy2	Adora1
Egln1	Akirin2	Gm8730	Satb2	Mapk9	Matk
Uncx	Hn1	Cirbp	Pou4f2	Zfr	Nacc2
Fstl4	Nt5dc2	Zfhx3	Rock2	Sod1	Pcp4
Samd1	Ubald2	Rps25	BC005537	Dusp3	Calb2
Zfp608	Hmgb2	Cox7c	Ubr3	Lpin2	Map2k1
Nefm	Ifitm2	Rps8	Cdkn1a	Pcdh11x	Sult4a1
Tmeff1	Prdx6	Rpl18a	Eif4g3	Fam3c	Calb1
Plk3	Arf4	Rpl34	Zmynd11	Slc24a3	BC048546
Eif3a	Rpl18	Fblim1	Slk	Tln2	Epdr1
Baz2b	Tmem176b	Rps12-ps3	Cdh11	Adam23	Mmp9
Ppp1r14a	Rpl7	Cnih2	Fam168a	Rora	Fbxo9
Rnf165	Ctxn1	Stk32b	1810009A15Rik	2022-03-01	Mgll
Smarca5	Rplp0	Ly6h	Pnn	Gabbr2	Mtfp1
Gfra3	Rpl28	Rpl13	Zrsr1	Cpne9	Rgs7bp
Arglu1	Nono	Rpl35a	Ptprn2	Syn2	Slc48a1
Idi1	Rps4x	Rac3	Myo9a	Trip11	Mbnl2
Itgb1	Hist3h2a	Ntng1	Sema6a	Atp2b2	Them6
Tcf12	Nnat	Rps6	Fnbp1l	Tmem191c	Cck
Matr3	Rps2	Scn9a	Atrx	4930447C04Rik	Cd83
Map4k4	Rpl12	Rps15	Luc7l3	Sgip1	Cx3cl1
Nasp	Rpl29	Rpl15	Clasp2	Negr1	Cap2
Adam10	Cntfr	Ptpn5	St6gal2	Cacna2d2	Impact
Mex3b	Irx2	Ddah1	Fam184b	Opcml	Gm10260
Jund	Rem2	Mif	Rev3l	Chd5	Slc24a2
Gfra2	Rps27a	Rpl32	Ccdc88a	Sema3e	Kcna2
Sdk1	Rpl19	Shank1	Casp3	Camk2b	Bola3
Ppp2cb	Rpl27a	Trim67	C77370	Npas4	Iscu
Myt1	Tes	Rab3b	Pds5b	Myo5a	Nrsn1
Baz1a	Fabp5	Gapdh	Trpm3	Tenm1	Rit2
Gnai3	Eif4a1	Rplp1	Dnmt3a	Rgs9	Bnip3
Irx3	Rpl5	Gm10076	Nav1	Hspb1	Bhlhe40
Nr2f2	Rps20	Ndufs5	Kif2a	Atp2b4	Hprt
Mcl1	Rps10	Usmg5	Gabrb3	Napg	Lysmd2
Sox12	Dpysl3	Mrpl23	Cntln	Epha4	Necab2
Elavl4	P2rx3	Cxx1a	Grm5	Celf4	Gpr158
Grb10	Islr2	Myl6	Lrrtm2	Aak1	Kcna1
Shf	Igfbp4	Eef1g	Mstn	Mdga2	Hdac11
Rcc2	Hnrnpf	Msantd1	Acsl4	Gria4	Sh3bgrl2
Msn	Fscn1	Acta1	Ywhab	Syt7	Selm
Pcbp1	Npc2	Rpl26	Golga4	Dpp10	Ankrd34a
Chd7	Prmt1	Dtx1	Dscam	Elfn1	Nefh
Cbx3	St8sia2	Slc10a4	Ankrd12	Cacng5	Got1
Map2	Serf2	Rps14	Oxct1	Kif5a	Gm12027
Pou6f2	H2afz	Snhg6	Pcm1	Xiap	Lgi3
2700081O15Rik	Rpl30	Oaz2	Myt1l	Peg3	Dync1i1
Hmgcs1	Ybx1	Mrpl52	Slc18a2	Rims1	Iqsec3
Ubash3b	Sox4	Xist	Grip1	Fam217b	Thrsp
Cacng4	Vat1	Uqcrb	Ajap1	Ubxn2a	Stac2
Dhx9	Atp5g2	Pin4	Tax1bp1	Rnf152	Glrb
Hnrnpa2b1	Pcbp4	Eif3f	Pde4d	Rgs4	Gm10419
Hip1	Smarce1	Snhg12	Ano6	Frrs1l	9530059O14Rik
Erdr1	Dpysl4	D430036J16Rik	Nlk	Uhmk1	Cops7a
Mex3a	Ube2i	Ankra2	Sh3d19	Arhgap20	Emb
C530008M17Rik	Gsn	Tonsl	Itsn2	Hs6st2	Kcnab2
Cda	Prdx2	Gm2000	Cdk11b	Clstn2	Prune2
Serpinh1	Celf3	Tma7	Prkci	Hook1	A230050P20Rik
Rassf4	Nsa2	Gm1673	Nell2	Pja2	Anxa2
Nrep	Atat1	Polr2k	Akap7	Ptpre	Tmem59l
Gls	mt-Nd4l	Apbb2	Pdzd2	Slc4a10	Tppp
Marcks	Dynll1	Bex4	Nudt4	Gprasp1	Medag
Irx5	Ptov1	Ooep	Jun	Tspan2	Grin2a
Sfpq	Rpl23	Ndufa3	Atp2b1	Atp6v1a	Nrn1
Nova2	Ran	Wdr89	Mblac2	Psmc1	Nptx1
Ezh2	Hmgb3	Pou4f3	2510009E07Rik	Atp1b2	Tpi1
Celf2	Idh1	Pla2g7	Pgm2l1	A830010M20Rik	Hsf4
Myh10	Ckap4	Csdc2	1700020I14Rik	BC003331	Bhlhe41
Cul3	Hmgn2	mt-Atp8	Ap3d1	Pdcd4	Itm2c
Chrna3	Csnk1e	Sh3bp5	Iltifb	Pde4b	Nrip2
Skil	Rps3a1	Mrps36	Pcdh17	Gjd2	Sptb
Tcf4	H2afy2	Tmem258	9330159F19Rik	Atp1a3	Ndrg4
Ptp4a2	Fdps	Tceb2	Zmiz1	Gnai1	1500011K16Rik
Calr	Rps11	Morf4l1	Rock1	Tmem150c	Rasgef1a
Ebf3	Cfl1	Rpl14	Sltm	Nrp2	Gm13629
Wdr26	A930011G23Rik	Pam16	Kmt2a	Cyp46a1	Laptm4b
Nrp1	Bri3	Tmem256	Serpine2	Synj1	BC030499
Rhoa	Igf1r	Ndufv3	Hnrnpu	Kcnh7	Arhgef4
Smap1	Col9a1	Mapt	Ppfia2	Ldb2	Kazald1
Sulf2	H2afv	Cox6c	Inpp5f	Fstl5	Stx4a
Shb	Gap43	Rcn1	Gnl3l	Prkaa2	Dmtn
Ptprg	S100a10	2010107E04Rik	Macf1	Dlgap1	Cacnb4
Nktr	Mtch1	Gpx3	Prkar2b	Ube2ql1	2022-09-04
Akt1	Ppia	Uba52	2022-09-03	Sv2a	Nat8l
Kdm5b	Rps5	Ap2m1	Kitl	Gramd1b	Pkm
Afap1	Idh2	Skp1a	Zyg11b	Scoc	Cnnm1
Top2b	Rbm3	Myeov2	Cxadr	Nrbp2	Nat14
Kdm1a	Dbn1	Gm9843	Chd4	5730409E04Rik	Acot13
Ret	Eef2	Smarcd3	Map6	Tspan9	St6galnac6
Hmgcr	Bbc3	Slirp	Hspa12a	Nars	Jam2
Slit2	Rps9	Atp5g1	St13	Trim37	Ncdn
Dcx	Gtf2e2	Ndufb2	Mycbp2	Agtpbp1	Camkv
Thsd7a	Cdk4	Fam57b	Trim2	Pkp4	Stk32c
Tbx2	H3f3b	Cycs	Id4	Hpca	Hcn1
Hspa5	mt-Nd3	Lxn	Gabra3	Slc6a11	Elmod1
Cyp51	Rpl3	Arhgdig	Ptprd	B4galt6	Tppp3
Rnd3	Gstm7	Mrps21	Rbms1	Atxn1	Zbtb4
Akap6	Bzw2	Anapc13	Sptbn1	Hbegf	Ppm1j
Eid1	Nsdhl	Sepw1	Pabpc1	Casz1	Tmem151a
Chst8	Hmgb1	Cox6b1	Ntm	Fam169a	Sh3gl2
Gamt	Arpc3	Lsm7	Zc3h13	Igf1	Cntnap1
Khdrbs3	Crmp1	Zfp580	Cmip	Nptxr	Unc80
Parvb	Dynlt1f	Ndufa2	Psd	Osbpl1a	Syt1
Akap13	Hnrnpab	Uqcr11	Ktn1	Gucy1a3	Igsf8
Ssbp3	Arl8a	Snrpd2	Runx1t1	Nptx2	C330006A16Rik
Ier2	Evl	Ubb	Sez6l	Myo1b	Nfic
Hspa4	Set	Pid1	Robo2	2900011O08Rik	Atp6v1c1
Myef2	Dpysl5	Tuba1b	Daam1	Nlgn3	Emc10
Slc24a5	Synm	Rbpms	Olfm1	Endod1	Cit
Ctnnb1	Mycn		Pde1c	Rph3a	Eml2
Atf5	mt-Co1		Kif3b	Ttc3	Cbx6
Acly	Ap3s1		Fam155a	Caskin1	Ttll7
Ostf1	Nkain3		Wdr60	Adam22	Chrnb3
Sh3bgrl	Gng2		Kif13a	Mef2a	Gabarapl1
Tenm3	Rgs6		Sdc3	Tmem127	Reps2
Fam63b	Adamts5		Reln	Camta1	Pura
Smarcc1	Spg21		Tle4	Rgs11	Enpp5
Sapcd1	Sh3glb1		Rbms3	Kifap3	Il34
Robo1	Ina		Nefl	Galnt13	Pmp22
Msi2	Gm26917		Acin1	Cacna1g	Syngr1
Enc1	Srsf3		Mtus2	Plcxd2	Ccdc85b
Cxxc5	Rps27l		Ppp1r9a	Cachd1	Pianp
Tox3	Sqle		Eif5b	Fos	Sphkap
Nav2	Nipsnap3b		Son	AI593442	Acbd4
1190002N15Rik	Tmem158		Tenm4	Prkab2	2022-09-08
Sema3a	Ube2n		Ccar1	Grm1	Crhbp
Bzw1	Fdft1		Cacna1b	Gpr26	Mfsd6
Ddx5	Manf		Bcl11b	Brinp1	Cpne6
Ctnna1	Sbk1		Ddx3y	Psd3	Rap1gds1
Cadps	Pfn1		Tmod2	Car10	Fn3k
Efnb2	Rpl22		Fxr1	Rbfox3	Nol3
Ucp2	B930036N10Rik		Snhg9	Klf6	Spryd3
Hnrnph1	Snrpe		Rbm25	Limch1	Map1a
Pvrl3	Atp6v1g1		L1cam	Lingo2	Kcnb1
Qk	Abracl		Htatsf1	AI314180	Ier3
Thsd7b	Spink13		Ik	Mirg	Plvap
Akap12	Ube2d1		Camsap2	Nell1	Rnd1
Ntrk1	Hnrnpa3		Ankfy1	Rapgef4	Avpi1
Dach1	Cks2		Dync1i2	Chgb	Rgs8
Palld	Ppdpf		Pkia	Col4a3bp	Lgals1
Elavl2	Dnaja1		Pak3	Sez6	Cds2
Nedd4	Hdac2		Ablim1	Bean1	Anxa6
Pdia3	Eif1		Eif4g1	Map4	Ablim2
Kif3a	Naca		Nab1	Ryr2	Gucy1b3
Zbtb20	Eif5a		Pcdh19	Ncald	Lgi1
Strn3	Hspa8		Srcin1	Unc5d	Pnmal2
Mpp6	Mrpl34		Kif1b	Arhgef17	Hsbp1l1
C1qtnf4	Cd63		Ephb1	Atp6v0a1	Pir
Dusp8	Mvd		Lrrn3	Scamp1	Dnajc27
Ank2	Klf7		Xpr1	Tcerg1l	B230217C12Rik
Vldlr	Glrx3		Zfp804a	Camk1d	Lgmn
Foxp1	Ube2e3		Crim1	Uri1	Hddc3
Miat	Rpl8		Ttc28	Cpeb2	Kcnj9
Zeb2	Isl1		Ncl	Cd47	Nxt2
	Tmem27		Id2	Rad50	Dlg2
	Rps3			Ppfia4	Tspan7
				Prkacb	Abhd12
				Lrrc4c	Plekhb2
				Gphn	Rell2
				Snap91	Wbscr27
				Fat3	Scn8a
				Dner	Anxa5
				Cacna2d1	Slc35g2
				Satb1	Smim12
				Cspg5	Zfp365
				Tomm70a	Sh3bgr
				Lmo4	Nceh1
				Smarca2	Hspa4l
				Chd3	Gaa
				Hmgn3	Cplx1
				Prkce	Nr1d2
				Creg2	Lsamp
				Dnajc5	Caln1
				Kcnma1	Hspa1a
				Lrrfip1	Asph
				Dst	Rom1
				Homer2	Psap
				Cpne8	Elmo1
				Tanc2	Ccdc92
				Adap1	Ppp1r17
				Pafah1b1	Pls3
				B3galt2	Dnm1
				Ttbk2	Kcnc1
				Rab6b	Blvra
				Socs2	Itpr1
				Atp1a1	Stx1b
				Gstp1	Slc7a14
				Chmp2b	Synpr
				Spats2l	Ghitm
				Syt4	Cend1
				Cdh13	Nkiras1
				Prelid2	Syt2
				App	Luzp1
				Cox7b	Slc6a17
				Zfp106	Sirt3
				Abr	Pdlim7
				Ppp3cb	Rasd2
				Epha5	Rap1gap
				Cpne5	Orai3
				Cadm1	Zfp467
				Ids	Car11
				B3gat1	Arpp21
				Tpm1	Nrsn2
				Neurod1	Tmem179
				B3gat2	Nupr1
				Lrrn1	Gfra4
				Pitpnc1	Nap1l2
				Atrnl1	A330050F15Rik
					Fgf11
					Fkbp2
					Grin1
					Kcnc4
					Rnf13
					Pcdh7
					Camk2d
					Acyp2
					Rab3a
					Cdip1
					Cd151
					Snhg11
					Rasgrp2
					Tnr
					Gsta4
					Htr1d
					Ndrg3
					Kcnc2
					Zwint
					Gprc5b
					Ckmt1
					Phgdh
					Rbm43
					Il12a
					Rnf6
					Hspa2
					Purb
					Diras2
					Sytl2
					Fam174a
					Lrrc24
					Nfe2l1
					Ptchd4
					Mdh1
					Asic2
					Mapre3
					Kcna6
					Tceal6
					Ntrk3
					Wbp2
					AI413582
					Vamp2
					Glo1
					Scg5
					Cacng3
					Tspyl4
					Spock3
					Ypel5
					Hapln4
					Dynlt3
					Disp2
					Nab2
					Chac1
					Flywch1
					Setd7
					Ypel4
					Nipal3
					Lin7b
					Tmem47
					Gm9866
					Slc2a13
					Cnih3
					Mgat4c
					Rab3c
					Gas6
					Clu
					Mapk10
					Bcl7b
					Tceal1
					Crtac1
					Cplx2
					Omg
					Tceal5
					Phyhip
					Zbtb7a
					Trnp1
					Vwc2
					Actr3b
					Egfl7
					Lpl
					Sgpp2
					Panx2
					Gde1
					Fam19a1
					Ralyl
					Ece2
					1810037I17Rik
					6430548M08Rik
					Sh3bp1
					Lypd6
					Pde4a
					Pfkl
					Zcchc18
					Ankrd24
					Ublcp1
					Gadd45g
					Mypop
					Kcnj5
					Dnm3
					Map7d2
					Crebl2
					Ctsb
					Tanc1
					Ypel3
					Gm13889
					Rab27b
					Armcx1
					Gabra2
					Spock2
					Cisd3
					Htr1b
					Slc25a33
					Ehd3
					Snrpn
					Efhd2
					Ptpn4
					Cntn4
					BC089491
					Ephx4
					Hagh
					Gmpr
					Habp4
					Higd1a
					Ddit3
					Ppargc1a
					Nebl
					Aplp2
					Extl2
					Stxbp5l
					Capns1
					Ric3
					Usp2
					Pgam1
					Fxyd7
					Atp6v1b2
					Caly
					Lhfpl5
					Tmem14a
					Gabrb1
					Abat
					Wasf3
					Sqstm1
					Adk
					Slc2a3
					Tmem163
					Fam126b
					Diras1
					Pgk1
					Wasl
					Ptgfrn
					Ppp2r2c
					Fam173a
					Dynll2
					Sv2c
					Coro6
					Ocel1
					Vstm2a
					Crhr1
					Ank1
					Hibadh
					Rpp25
					Hpgd
					Fbxo44
					Syndig1l
					Prnp
					Mat2b
					Cox17
					Eif4a2
					Ppp1r7
					Ptprn
					Kcnk1
					Gm10250
					Pex5l
					Mt2
					Tango2
					Iqsec1
					Mfsd4
					Rgs7
					Sh3glb2
					Emc7
					Tceal3
					Atp6ap2
					Tgoln1
					Kcnc3
					Eno1
					Pef1
					Rad23a
					BC029722
					Mbnl1
					Slc4a3
					Haghl
					Aifm3
					Atp6v0e2
					Prdx5
					Clstn1
					Arhgef9
					Rcan2
					Kcnip1
					Atp2a2
					Rimkla
					Ldhb
					Anxa7
					Aatk
					Phyhipl
					Chn1
					Lrpap1
					Ogfrl1
					Gls2
					Necap1
					Snph
					Rab7
					Fuom
					Tac1
					Tom1l2
					Arrb1
					Calm1
					Timm17a
					Syn1
					Chga
					Pde10a
					Phlda3
					Syp
					Hspb8
					Cox4i2
					Idh3a
					2210016L21Rik
					Cds1
					Arap2
					Pcdh8
					Asns
					Fgf9
					Ache
					Fabp3
					Ppp1r11
					Degs1
					Mpc1
					Comt
					Herpud1
					Uchl5
					Slc22a17
					Naa20
					Gng13
					Arpc5l
					Pfkm
					Syt3
					Usp8
					Bcat1
					Vegfb
					Rexo2
					Ak1
					Cabp1
					Resp18
					Clcn3
					Serp2
					Rprd1a
					Rab11fip4
					Emc9
					Hint2
					Csmd3
					Ndufs7
					Ywhah
					Fam213b
					Hipk3
					Acsl6
					1500011B03Rik
					Zmat4
					Ndufa6
					Napa
					Aktip
					Inpp4b
					Fth1
					Abhd8
					Vstm2b
					Cntnap5a
					Gpr22
					Gabrg2
					Pgp
					Magi1
					E530001K10Rik
					Tprgl
					Rogdi
					Fndc5
					2022-03-02
					Tcf25
					Folr1
					Cltb
					Cystm1
					Grina
					Rnf208
					Lrp1b
					Rheb
					Syt6
					Pcsk2
					Sec11c
					Sdha
					Ctsd
					Kif21a
					Ehbp1l1
					Tshz2
					Ank3
					5330434G04Rik
					Lrrtm3
					Pde3a
					Pcsk1n
					Rnf157
					Ubl3
					Asna1
					Ociad2
					Prkcb
					Stxbp1
					Pink1
					Kif1a
					Pam
					Kif5b
					Tmx2
					Scamp5
					Tmx4
					Ppp3ca
					Neto2
					Sema5a
					Lmna
					Pmm1
					Cisd1
					Gpi1
					Cox14
					Fgf12
					Snx10
					Atp6v1e1
					l7Rn6
					Sec62
					Ap4s1
					Ddx24
					Cep170b
					Snx3
					Dhcr24
					Bok
					BC030500
					Lypd6b
					Ldha
					B230219D22Rik
					Uqcc2
					Amotl1
					Tmem30a
					Cltc
					Myl6b
					Micu3
					Phyh
					Pnkd
					Iffo1
					Chst1
					Ankrd40
					Ube2v2
					Camk2n2
					A830018L16Rik
					Ndufa5
					Pcdh9
					Tmeff2
					Suclg1
					Dkk3
					Arl2
					Cadm3
					Gpx4
					Prkar1b
					Lgi2
					Vapb
					Lin7a
					Klhdc8a
					Rab4a
					Hunk
					Sumo3
					Uqcr10
					Ndufa13
					2022-03-11
					Junb
					Wscd1
					Fstl1
					Acot7
					Atp6v0b
					Etnk1
					Lrfn5
					Elovl6
					Dlgap3
					Marf1
					Itm2b
					Ogdh
					Rgs10
					Gabarapl2
					Cox6b2
					Emc4
					Oaz1
					Bdnf
					Srp9
					Kcnq2
					Smyd2
					Insig1
					Sucla2
					Atp6v1d
					Ppm1l
					Tubb4b
					Camk2n1
					Ckb
					Mrps33
					Vdac1
					Cd81
					Hpcal1
					Prkar1a
					Stub1
					Ndufs2
					Gyg
					Nenf
					Man1a2
					Ift20
					Use1
					Egr1
					Lpgat1
					Vti1b
					Sod2
					Edil3
					Ndufv1
					Tecr
					Atp5j
					Mrfap1
					Irx6
					Serpini1
					Ndufb3
					Fkbp1b
					Camk2g
					Ndufa12
					Sv2b
