## Supplementary material for "Vision-dependent and -independent molecular maturation of mouse retinal ganglion cells": Table S2

### Sheet: Sheet1
Cluster-specific genes by age
E13	E14	E16	P0	P5	P56
Lect1	Nhlh1	Esrrg	Igfbp5	Eya1	Eya1
Pou4f3	Prkcq	Prkcq	Prkcq	Tfap2d	Msc
	E2f1	Rhox2a	Rasgrp1	Igfbp2	Gm15825
	Bhlhe23	Gpc3	Rhox2c	Pappa2	Col9a1
	Syt6	Foxo1	Bhlhe22	Tagln2	Igfbp2
	Lef1	Ntrk1	Ntrk1	Cnih3	Tns1
	Bnc2	Cngb3	St6galnac5	Tgfb2	Serpinb8
	Sorcs2	Bnc2	Pappa	Prkcq	Inhbb
	Gfi1	E130114P18Rik	Nfib	Tbr1	C1ql2
	Mfap4	Wnt4	Bnc2	Scn7a	Lypd1
	Btbd17	Ndnf	Dmrtb1	Pde1a	Cacna1e
	Fst	Lrrtm1	Wnt4	Lmo2	Rgs5
	Gm266	Pdzrn3	Pdpn	Rasgrp1	Tagln2
	Gdnf	Cntn4	Nppa	Mafb	Prox1
	Mfng	Spon1	Gfi1	Ptprt	Prkcq
	Runx1	Insc	Fam101a	Cbln4	Gm13373
	Pou4f3	Crym	Mmp17	Rhox5	Tbr1
		Ifitm10	Ppp1r17	Il1rapl2	Pde11a
		H19	Ndnf	Car3	Ttn
		Ascl1	Crym	Bhlhe22	Ppp1r1c
		Tmcc3	Ifitm10	Cldn11	Pde1a
		Unc5d	Tmcc3	Ntrk1	Lmo2
		Chrnb4	Nts	Crabp2	Grem1
		Wdr72	Gm2716	Col25a1	Rasgrp1
		Irx1	Vat1l	Cngb3	Bmp2
		Fam159b	Opn4	Igfbpl1	Ptprt
		Fst	Cdhr1	Pappa	Kcng1
		Alcam	Adam7	Nfib	Cbln4
		Robo1	Tbx20	Bnc2	Bmp7
		Runx1	Zic1	Wnt4	Rhox5
		A930017K11Rik	Shisa6	Nppa	Gpr101
		Ctxn3	Tusc5	Sema3d	Itm2a
			Neurod2	Kit	Il1rapl2
			Irx1	Igfbp7	Trpc5
			Enc1	Anxa3	Adgrg2
			Etv1	Prdm8	Car3
			Myo10	Mmp17	Bhlhe22
			Robo1	Foxp2	Crh
			Runx1	Npy	Gnb4
			1700011I03Rik	Ndnf	Qrfpr
			Adra2a	A730049H05Rik	Slc7a11
				Fam19a4	Rarres1
				Mfap5	Sfrp2
				Itpr2	Cd1d1
				D930028M14Rik	Ntrk1
				Rgma	Gpr88
				Gsg1l	Synpo2
				Aim1	Col25a1
				Timp3	Npnt
				Slc17a8	Emcn
				Tmcc3	Pdlim5
				Avil	Gdf6
				Csgalnact1	Gem
				Lpl	Necab1
				Gm2716	Tmem215
				Cdh1	Igfbpl1
				Pmfbp1	Nr4a3
				Hydin	Col27a1
				Vat1l	Pappa
				Maf	Nfib
				Zfp503	Bnc2
				Cacna2d3	Dmrtb1
				Opn4	6430628N08Rik
				Cdhr1	Fblim1
				Pnoc	Dhrs3
				Adam7	Nppb
				Loxl2	Sema3d
				Pcdh20	Nwd2
				Lmo7	Kit
				Slitrk6	Cxcl13
				Zic5	Anxa3
				Tbx20	Prdm8
				Gldn	1700007G11Rik
				Megf11	Hpse
				Wdr72	Spp1
				Rasgrf1	Gfi1
				Zic1	Mmp17
				Eomes	Foxp2
				Cck	Chrm2
				Col23a1	Tmem176b
				Glra1	Wipf3
				Shisa6	Ndnf
				Ngfr	Vamp5
				Neurod2	Prokr1
				A830036E02Rik	Fam19a4
				Krt20	Gm765
				Ttyh2	Kcna5
				Serpinb1b	Ptpro
				Unc5a	Sox5
				Trpc7	Prkcg
				Irx1	Gipr
				Mef2c	Ceacam10
				F2rl1	D930028M14Rik
				Fst	Ccer2
				Etv1	Slc17a7
				Esrrb	Dkkl1
				A230065H16Rik	Fes
				Prlr	Nmb
				Cdh6	Tpbgl
				Trhr	Ucp2
				Pvalb	Calca
				Dgkg	Doc2a
				Uts2b	Lsp1
				Chodl	Cdkn1c
				Runx1	Tmem200a
				A930017K11Rik	Cd24a
				Fgd2	Timp3
				Fgf1	2810030D12Rik
				Ctxn3	Tmem255b
				1700011I03Rik	Apela
				Piezo2	Npy1r
				Cidea	Gm2716
				Myo5b	Cdh8
				Gna14	Cdh1
				Pcsk5	Vat1l
				Gda	Kcng4
				Sorcs3	Gm11100
				Adra2a	Gdf10
					Opn4
					Cdhr1
					Pnoc
					Stc1
					Kctd4
					Pcdh20
					Slitrk6
					Gpc5
					Gpr83
					Npsr1
					Tbx20
					Scn4b
					Fxyd6
					Gldn
					Crabp1
					Islr
					Rec114
					Megf11
					Wdr72
					Col12a1
					Tpbg
					Zic1
					Cmtm8
					Eomes
					Ulk4
					Rasd1
					Mgl2
					Rph3al
					Gm525
					Ngfr
					Neurod2
					Igfbp4
					Krt28
					Tmem235
					Serpinb1b
					Cxcl14
					Irx1
					Gm17750
					Hapln1
					Kcns3
					Greb1
					Etv1
					Stxbp6
					Smoc1
					Ngb
					Asb2
					A230065H16Rik
					Egflam
					Rxfp3
					Myo10
					Trhr
					Tnfrsf11b
					Enpp2
					Ndrg1
					Mchr1
					Cela1
					A330009N23Rik
					Igfbp6
					Dgkg
					Uts2b
					Runx1
					Baiap3
					A930017K11Rik
					Mdga1
					H2-K1
					Psmb8
					Vwa7
					Rsph9
					Tmem232
					Cdkl4
					1700011I03Rik
					Cidea
					Tubb6
					Myo5b
					Kcng2
					Chrm1
					Ahnak
					Gna14
					Aldh1a1
					Rbp4
					Kcnip2
					Adra2a
