## Supplementary material for "Vision-dependent and -independent molecular maturation of mouse retinal ganglion cells": Table S3

### Sheet: GenesUpVD_twoOFthree
Globally vDE genes upregulated in 2 of 3 VD models w.r.t NR
mt-Nd3
Rpl23a
Gapdh
Fau
Rpl10
mt-Nd2
Rps27
Rpl9
mt-Co2
Rps29
Rpl11
Hpca
Rplp1
Rpl21
Rps26
Rpl41
Atp1a3
mt-Nd4l
Rpl38
mt-Cytb
mt-Co1
Usmg5
Rpl6
mt-Nd4
mt-Co3
Rpl7a
Eef1a2
Rps28
Pam16
Jund
Rpl36
Mtch1
Trnp1
Camk2n1
Myl12b
Scn1b
